# Single cell multiomic analysis of T cell exhaustion *in vitro*

**DOI:** 10.1101/846048

**Authors:** Mirko Corselli, Suraj Saksena, Margaret Nakamoto, Woodrow E. Lomas, Ian Taylor, Pratip K. Chattopadhyay

## Abstract

A key step in the clinical production of CAR-T cells is the expansion of engineered T cells. To generate enough cells for a therapeutic product, cells must be chronically stimulated, which raises the risk of inducing T-cell exhaustion and reducing therapeutic efficacy. As protocols for T-cell expansion are being developed to optimize CAR T cell yield, function and persistence, fundamental questions about the impact of *in vitro* manipulation on T-cell identity are important to answer. Namely: 1) what types of cells are generated during chronic stimulation? 2) how many unique cell states can be defined during chronic stimulation? We sought to answer these fundamental questions by performing single-cell multiomic analysis to simultaneously measure expression of 39 proteins and 399 genes in human T cells expanded *in vitro*. This approach allowed us to study – with unprecedented depth - how T cells change over the course of chronic stimulation. Comprehensive immunophenotypic and transcriptomic analysis at day 0 enabled a refined characterization of T-cell maturational states (from naïve to TEMRA cells) and the identification of a donor-specific subset of terminally differentiated T-cells that would have been otherwise overlooked using canonical cell classification schema. As expected, T-cell activation induced downregulation of naïve-associated markers and upregulation of effector molecules, proliferation regulators, co-inhibitory and co-stimulatory receptors. Our deep kinetic analysis further revealed clusters of proteins and genes identifying unique states of activation defined by markers temporarily expressed upon 3 days of stimulation (PD-1, CD69, *LTA)*, markers constitutively expressed throughout chronic activation (CD25, GITR, *LGALS1*), and markers uniquely up-regulated upon 14 days of stimulation (CD39, *ENTPD1, TNFDF10*). Notably, different ratios of cells expressing activation or exhaustion markers were measured at each time point. These data indicate high heterogeneity and plasticity of chronically stimulated T cells in response to different kinetics of activation. In this study, we demonstrate the power of a single-cell multiomic approach to comprehensively characterize T cells and to precisely monitor changes in differentiation, activation and exhaustion signatures in response to different activation protocols.
