## Supplemental File 1 for "Single cell multiomic analysis of T cell exhaustion *in vitro*"

### Sheet: Sheet1
Gene
ADA
ADGRE1
ADGRG3
AIM2
ALAS2
ANXA5
AOC3
APOBEC3G
APOE
AQP9
ARG1
ARL4C
ATF6B
AURKB
AZU1
B3GAT1
BACH2
BAX
BCL11B
BCL2A1
BCL2
BCL6
BIN2
BIRC3
BLK
BLNK
BPI
BTG1
BTLA
C10orf54
C1QA
C1QB
CASP5
CBLB
CCL13
CCL17
CCL19
CCL1
CCL20
CCL22
CCL2
CCL3
CCL4
CCL5
CCND2
CCR10
CCR1
CCR2
CCR3
CCR4
CCR5
CCR7
CCR8
CCR9
CD14
CD160
CD163
CD1A
CD1B
CD1C
CD200
CD209
CD22
CD244
CD247
CD24
CD274
CD27
CD28
CD2
CD2
CD300A
CD33
CD34
CD36
CD37
CD38
CD3D
CD3E
CD3G
CD40
CD44
CD48
CD4
CD52
CD5
CD63
CD69
CD6
CD70
CD72
CD74
CD79A
CD79B
CD7
CD80
CD86
CD8A
CD8B
CD9
CEACAM8
CHI3L1
CHI3L2
CLC
CLEC10A
CLEC4D
CLEC4E
CMKLR1
CMTM2
CNOT2
CNTNAP3
CPA3
CR2
CSF2
CSF3
CST7
CTLA4
CTSD
CTSG
CTSW
CX3CR1
CXCL10
CXCL11
CXCL13
CXCL16
CXCL1
CXCL2
CXCL3
CXCL5
CXCL8
CXCL9
CXCR1
CXCR2
CXCR3
CXCR4
CXCR5
CXCR6
DEFA3
DEFA4
DOCK8
DPP4
DUSP1
DUSP2
DUSP4
EBF1
EGR1
EGR3
ELANE
ENTPD1
EOMES
EPX
F13A1
F5
FAM129C
FAM65B
FASLG
FAS
FCER1A
FCER1G
FCER2
FCGR3A
FCN1
FLT3
FN1
FOSB
FOSL1
FOXO1
FOXP1
FOXP3
FTH1
FUT4
FYB
FYN
GAB2
GAPDH
GIMAP2
GIMAP5
GNAI2
GNLY
GZMA
GZMB
GZMH
GZMK
HAVCR2
HLA-A
HLA-DMA
HLA-DPA1
HLA-DQB1
HLA-DRA
HMMR
ICAM1
ICOS
IER3
IFITM2
IFITM3
IFNA1
IFNGR1
IFNG
IGBP1
IGHA1_secreted
IGHD_membrane
IGHE_secreted
IGHG1_membrane
IGHG2_secreted
IGHG3_secreted
IGHG4_secreted
IGHM_secreted
JCHAIN
IGKC
IGLC3
IKZF1
IKZF2
IL12A
IL12RB1
IL12RB2
IL13
IL15RA
IL15
IL17A
IL17F
IL18R1
IL18RAP
IL18
IL1B
IL1R2
IL1RL1
IL1RN
IL21
IL22
IL23R
IL25
IL2RA
IL2RB
IL2
IL31
IL32
IL33
IL3RA
IL3
IL4R
IL4
IL5
IL6
IL7R
IL9
IRF4
IRF8
ITGA4
ITGAE
ITGAM
ITGAX
ITGB2
JUNB
JUN
KCNE3
KDELR1
KIAA0101
KIR2DL1
KIT
KLRB1
KLRC1
KLRC3
KLRC4
KLRF1
KLRG1
KLRK1
LAG3
LAIR2
LAMP1
LAMP3
LAP3
LAT2
LAT
LCK
LEF1
LGALS1
LGALS3
LGALS9
LIF
LILRB4
LIPA
LRRC32
LTA
LTB
LY86
LYN
MCM2
MCM4
MGST1
MITF
MKI67
MME
MMP12
MMP9
MS4A1
MYC
MZB1
NAMPT
NCAM1
NCR3
NINJ2
NKG7
NRP1
NT5E
PASK
PAX5
PCNA
PDCD1
PDIA4
PDIA6
PI3
PIK3AP1
PIK3IP1
PMCH
POU2AF1
PRDM1
PRDM1
PRF1
PSEN1
PTGDR2
PTPRC
PTTG2
QPCT
RGS1
RNASE2
RNASE6
RORA
RORC
RPN2
RUNX3
S100A10
S100A12
S100A9
SELL
SELPLG
SLC25A37
SLC7A7
SNCA
SPP1
STAT1
STAT3
STAT4
STAT5A
STAT6
TARP_refseq
TBX21
TCF4
TCF7
TCL1A
TGFB1
TGFB3
TGFBI
THBD
THBS1
TIAF1
TIGIT
TLR2
TLR7
TLR8
TLR9
TMEM97
TNFRSF13C
TNFRSF17
TNFRSF25
TNFRSF4
TNFRSF8
TNFRSF9
TNFSF10
TNFSF13B
TNFSF13
TNFSF14
TNFSF8
TNF
TOP2A
TPSAB1
TRAC
TRAT1
TRBC2
TRDC
TREM1
TRIB2
TSPAN32
TXK
TYMS
UBE2C
VEGFA
VMO1
VNN2
VPREB3
VPS28
VSIG4
XBP1
YBX3
ZAP70
ZBED2
ZBTB16
ZNF683
IGHG1_secreted
IGHM_membrane
