## Supplemental File 4 for "Single cell multiomic analysis of T cell exhaustion *in vitro*"

### Sheet: Up at Day 3 vs Fresh
	Donor 1	Donor 2	Donor 3
GZMB	27.9407	33.1304	16.1914
CD25 (Ab)	19.1931	18.4236	26.8578
CCL4	17.3992	26.8692	26.571
CCL3	14.3183	24.2572	30.0224
ZBED2	10.7003	11.9242	11.5538
CD69 (Ab)	9.68	7.42195	4.68293
TYMS	7.46342	8.86903	6.49679
PCNA	6.71224	9.99778	7.27838
GAPDH	6.5096	7.71496	3.54231
CD137 (Ab)	6.38586	5.90651	11.6679
LAG3	4.9128	6.99549	6.00033
CD278 (Ab)	4.82772	4.96515	4.64737
CD98 (Ab)	4.74924	4.23369	5.22754
IL2RA	4.68231	6.18822	5.56778
CD357 (Ab)	4.37683	4.25636	3.7903
CD54 (Ab)	4.14469	5.2576	4.68407
MCM2	3.82487	4.66045	3.54834
TOP2A	3.52196	4.37599	2.7373
IFNG	3.47052	9.90724	8.58624
AURKB	3.36519	4.10712	2.97682
CD223 (Ab)	3.34556	4.45891	8.78139
KIAA0101	3.16666	4.53986	3.20415
UBE2C	3.09675	4.68815	3.12323
CD134 (Ab)	3.08887	2.6308	2.3509
CTLA4	3.00139	5.69651	2.36082
CD30 (Ab)	2.79431	5.74588	4.60708
NAMPT	2.74288	3.51324	2.72271
BIRC3	2.62586	3.14997	2.07081
LTA	2.52144	9.2014	6.75929
MCM4	2.43189	3.50102	2.78773
LAP3	2.38998	3.54469	2.26574
Tim3 (Ab)	2.25851	3.0192	3.40938
CD279 (Ab)	2.17344	2.92324	2.5401
ICOS	2.1623	3.28683	2.09106
IER3	2.08474	3.30163	2.43052
DUSP4	2.06232	2.74562	2.62065
LGALS1	6.08329	6.14977
IRF4	4.3592	5.52501
FOXP3	2.56685	2.01887
IL32	2.43777	3.14104
AIM2	2.35568	3.26294
LIF	2.31039	3.49812
CD4 (Ab)	2.22705	2.21717
IL2RB	2.20247	2.4924
APOBEC3G	2.10616	2.64847
EGR3	2.10053	2.06002
CSF2		4.14424	2.41518
IL9		4.99129	5.37528
TNFSF10	2.75395
ITGAX	2.36176
IL3		4.87471
YBX3		2.77659
PDIA6		2.69624
CD2_col92		2.65434
BCL2A1		2.62481
IRF8		2.56349
CD2		2.55877
HAVCR2		2.48497
IL13		2.48199
HMMR		2.39144
GZMH		2.33805
MYC		2.24386
IL5		2.20926
TNF		2.18109
STAT5A		2.17889
GNLY		2.14739
CCND2		2.14339
CCR7		2.13939
CD63		2.1377
TIGIT		2.05212
MYC			3.07313
TNF			2.45161
IL5			2.31425
PDIA6			2.22871
STAT5A			2.18864
YBX3			2.17124
HMMR			2.06234

### Sheet: DAy7 vs Fresh
	Donor 1	Donor 2	Donor 3
GZMB	32.019	21.2191	18.1126
CD25 (Ab)	26.9219	20.5679	30.0291
LGALS1	17.4666	12.7265	10.8154
TYMS	11.0713	7.50393	7.01648
ZBED2	10.7853	6.92211	11.7277
GAPDH	9.80785	6.33936	7.08463
Tim3 (Ab)	6.63158	6.43056	9.91719
TOP2A	6.60842	9.62481	7.66817
CD357 (Ab)	6.58991	6.7889	5.80649
PCNA	6.12194	6.34645	4.49627
LAG3	5.26515	4.01903	6.18456
CD54 (Ab)	5.22691	4.67622	5.59385
UBE2C	5.22471	8.54118	7.66122
IL2RA	4.95023	3.58301	4.13919
AURKB	4.31056	5.81908	4.97421
CD223 (Ab)	4.22691	3.85758	5.91759
TNFSF10	4.09376	2.57234	2.69875
ITGAX	4.02085	3.71708	4.72638
HAVCR2	3.74759	3.06902	3.58778
KIAA0101	3.60326	3.34469	3.25419
IRF4	3.37316	3.82938	4.31547
CD2	3.22458	3.51976	2.60153
CD137 (Ab)	3.1797	5.54491	3.75195
MCM2	3.17275	2.00558	2.73291
GNLY	3.13131	3.39258	2.76197
CD98 (Ab)	3.05053	3.7039	4.93568
BAX	2.89073	3.26347	2.25564
IER3	2.80916	3.00136	2.72186
CTLA4	2.70284	2.39551	2.85549
CD30 (Ab)	2.67745	6.41596	6.30049
ITGAE	2.63695	2.44746	2.069
CD70	2.33159	2.67188	2.66312
MZB1	2.02265	2.4952	2.98238
CD63	2.56235	2.40194
CD2_col92	3.04675	2.9156
APOBEC3G	2.57161	2.51817
LAP3	2.23574	2.3629
GZMH	2.11438	3.57458
IL32	2.99447		2.12186
DPP4	2.69995		2.94048
CCND2	2.32752		2.86676
LIF	2.32426		2.09121
BIRC3	2.20853		2.43691
STAT3	2.20842		2.61774
CD278 (Ab)	2.19623		3.39663
NAMPT	2.19332		2.8
MCM4	2.12192		2.17118
KLRC1	2.05344		2.7961
CD4 (Ab)		3.15278	2.09135
KDELR1		2.48349	2.4876
YBX3		2.40189	2.27748
MKI67		2.33024	2.20085
CD103 (Ab)	3.29524
EGR3	3.1146
CSF2	3.05403
IFITM3	2.42538
CD69 (Ab)	2.32172
CCL3	2.39032
HLA-DRA	2.28222
DUSP4	2.2349
IFITM2	2.05553
CD74	2.02611
CD278 (Ab)		2.27165
HMMR		2.09477
ICOS		2.0638
IGBP1		2.02571
PTTG2		2.10562
HLA-DQB1			4.60728
CD7			2.78135
CD39 (Ab)			2.60789
CD5			2.5033
PASK			2.43169
CD7 (Ab)			2.37327
ICOS			2.30156
IGBP1			2.22538
CD6			2.22385
STAT5A			2.0959
CD9			2.08558
BCL6			2.08001

### Sheet: Day 14ch vs fresh
	Donor 1	Donor 2	Donor 3
GNLY	17.1999	37.1364	32.2796
CD357 (Ab)	13.0129	7.11178	9.96422
CD25 (Ab)	10.7112	12.944	18.0907
LGALS1	10.2014	11.2303	13.3866
TNFSF10	9.74008	12.133	8.19817
GZMB	9.30476	44.3844	26.741
ITGAX	7.35967	5.04314	7.48642
Tim3 (Ab)	7.33684	6.20788	13.7466
CD38 (Ab)	6.67243	8.74709	2.43237
CD39 (Ab)	6.284	5.83356	9.26907
PCNA	5.6061	8.67362	2.87426
HLA-DRA	5.18949	2.60513	2.07114
TOP2A	4.81858	5.54199	5.12302
GAPDH	4.56801	5.39421	7.74134
HAVCR2	4.13819	4.71463	6.11548
LAG3	4.05265	6.20883	8.02581
CD2_col92	3.81713	5.18305	3.19305
CD54 (Ab)	3.80561	4.54827	6.62106
KIAA0101	3.77214	4.73718	3.41622
CD63	3.70608	2.94105	2.54498
CD94 (Ab)	3.5965	2.40565	3.08928
UBE2C	3.43796	4.21299	5.26673
ENTPD1	3.36205	3.12842	4.29907
CSF2	3.19488	28.1463	6.1096
DUSP4	2.9572	7.75764	3.1894
CD223 (Ab)	2.87069	4.18058	6.07723
CD2	2.83985	4.34441	4.14219
BIRC3	2.7817	3.61	3.53864
AURKB	2.77146	3.96173	3.39922
KLRC1	2.75513	2.94054	5.66135
IL2RA	2.75354	5.66789	4.96298
IL32	2.6847	2.43637	2.80792
ZBED2	2.68075	9.23901	11.9989
CCL1	2.65973	7.54247	2.0827
POU2AF1	2.64429	3.81777	2.86294
IL2RB	2.60565	2.26	2.01198
CD98 (Ab)	2.45349	3.46592	3.88559
CCND2	2.4339	2.79822	2.3964
CD69 (Ab)	2.23064	2.41667	2.84848
CD137 (Ab)	2.19759	3.22184	3.95675
APOBEC3G	2.17138	4.2044	2.13592
CTLA4	2.15811	2.50353	3.35173
IRF4	2.14053	3.80489	4.08418
IFNG	2.13327	16.5164	2.79413
CD9	2.12394	2.03095	4.19306
PDIA6	2.11859	2.99937	2.41997
CD70	2.0946	3.06335	2.84088
BAX	2.02632	3.31581	2.43842
TYMS	8.5351	9.29502
CD38	3.02987	2.53886
MCM2	2.91551	3.47602
TRAC	2.72279	3.07881
CD4 (Ab)	2.17722	2.48594
DOCK8	2.15274	2.24706
CXCR6	2.73038		2.06503
CD27	2.3912		2.08623
DPP4	2.51935		3.69216
CCL3		18.6147	6.19643
CCL4		16.633	3.73881
LAP3		4.66328	2.78603
YBX3		3.46735	2.67011
IER3		3.08343	2.17657
NAMPT		2.21654	2.39717
CTSW		2.18646	2.05512
EGR3		2.16621	2.07838
MZB1		2.1087	3.80727
CD52	3.0204
HLA-DMA	2.69409
NT5E	2.67052
CD74	2.64357
KLRC3	2.125
CCL5	2.09704
TRBC2	2.0259
LAIR2	2.02436
LTA		5.68307
IFITM3		4.48197
LIF		3.28807
CXCL13		3.10082
MCM4		3.05851
STAT1		2.93483
IRF8		2.91574
IL12RB2		2.4858
CCL22		2.40416
ADA		2.36894
GZMH		2.31102
IL13		2.22384
HMMR		2.18328
TBX21		2.18267
CD154 (Ab)		2.14682
TNFSF13B		2.02044
TYMS			6.81419
HLA-DQB1			5.50691
CD30 (Ab)			3.35979
CD5			2.80665
BCL6			2.63592
STAT3			2.60818
CD22			2.41935
KDELR1			2.28532
VEGFA			2.2636
CD7			2.20657
FCER1G			2.20501
CD6			2.15804
IGBP1			2.0974
XBP1			2.08038
HMMR			2.0608
TMEM97			2.01587

### Sheet: Day 14tr vs Fresh
	Donor 1	Donor 2	Donor 3
LGALS1	7.15921	6.60342	3.60954
CD38 (Ab)	5.9209	6.14032	3.83896
GAPDH	4.2163	7.20696	3.55445
IL32	4.07225	3.10812	2.41514
Tim3 (Ab)	3.84284	6.44325	5.76308
TNFSF10	3.35475	2.0248	2.3575
IFITM2	3.16726	3.39914	2.6404
CD52	3.10574	3.51188	3.39141
TYMS	2.99436	2.7496	2.17911
IL4R	2.99209	2.28389	2.78222
IFITM3	2.91423	3.36192	2.46941
TOP2A	2.80878	2.80978	2.51879
LGALS3	2.52491	2.36107	2.56182
ADA	2.36645	3.07034	2.21051
DPP4	2.47403	2.0353	3.21514
S100A10	2.41587	2.91367	2.01567
CD183 (Ab)	2.19569	2.47643	3.94704
DOCK8	2.17566	2.29264	2.48669
XBP1	2.16602	2.28916	2.66662
TRAC	2.04021	2.96376	2.20031
GZMA	5.07565	3.41532
CD63	2.3785	2.31756
BAX	2.57443	2.29007
HAVCR2	2.29873	2.30845
PCNA	2.52152	2.21487
ITGAX		3.40731	2.27739
CD27		3.26994	3.56072
CXCR3		2.9874	2.51
TRIB2		2.44662	2.35479
SELPLG		2.4145	2.06438
CD25 (Ab)		2.37157	2.38668
KLRK1		2.05243	2.0087
CCR2	2.99589
CD69 (Ab)	2.6809
IL2RA	2.62176
UBE2C	2.59251
ANXA5	2.402
CCND2	2.38947
GZMB	2.3884
LIF	2.20891
FCER1G	2.18105
GNLY		4.86425
EGR1		3.33821
KIAA0101		2.50139
HLA-DRA		2.41797
SELL			3.84019
IL7R			2.99984
MYC			2.94957
HLA-DQB1			2.57466
NCR3			2.51468
CCR7			2.249
GIMAP5			2.24047
IGHM_secreted			2.11577
CD30 (Ab)			2.05353
NT5E			2.01809
